# Anatomy of an Extensively Drug Resistant *Klebsiella pneumoniae* Outbreak in Tuscany, Italy

**DOI:** 10.1101/2021.06.02.446696

**Authors:** Melissa J. Martin, Brendan W. Corey, Filomena Sannio, Lindsey R. Hall, Ulrike MacDonald, Brendan T. Jones, Emma G. Mills, Jason Stam, Rosslyn Maybank, Yoon Kwak, Katharina Schaufler, Karsten Becker, Nils-Olaf Hübner, Stefania Cresti, Giacinta Tordini, Marcello Valassina, Maria Grazia Cusi, Jason W. Bennett, Thomas A. Russo, Patrick T. McGann, Francois Lebreton, Jean-Denis Docquier

## Abstract

A protracted outbreak of New Delhi metallo-beta-lactamase (NDM)-producing carbapenem-resistant *Klebsiella pneumoniae*, started in Tuscany, Italy, in November 2018 and continued in 2020 and through 2021. To understand the regional emergence and transmission dynamics over time, we collected and sequenced the genomes of 117 extensively drug-resistant, NDM-producing *K. pneumoniae* isolates cultured over a 20-month period from 76 patients at several health care facilities in South-East Tuscany. All isolates belonged to high-risk clone ST-147 and were typically non-susceptible to all first line antibiotics. Albeit sporadic, resistances to colistin, tigecycline and fosfomycin were also observed as a result of repeated, independent mutations. Genomic analysis revealed that ST-147 isolates circulating in Tuscany were monophyletic, highly genetically related (including a network of 42 patients from the same hospital and sharing nearly identical isolates) and shared a recent ancestor with clinical isolates from the Middle East. While the *bla*_NDM–1_ gene was carried by an IncFIB-type plasmid, our investigations revealed that the ST-147 lineage from Italy also acquired a hybrid IncH-type plasmid carrying the 16S methyltransferase *armA* gene as well as key virulence biomarkers often found in hypervirulent isolates. This plasmid shared extensive homologies with mosaic plasmids circulating globally including from ST-11 and ST-307 convergent lineages. Phenotypically, the carriage of this hybrid plasmid resulted in increased siderophore production but did not confer virulence to the level of an archetypical, hypervirulent *K. pneumoniae* in a subcutaneous model of infection with immunocompetent CD1 mice. Our findings highlight the importance of performing genomic surveillance to identify emerging threats.

**Significance Statement:** Carbapenem-resistant *Klebsiella pneumoniae* belong to the “critical priority” tier of bacterial pathogens as identified by the World Health Organization. Emerging “high-risk” lineages are responsible for difficult-to-treat, hospital-acquired infections and outbreaks around the globe. By integrating genomic and epidemiological data for isolates collected over 20 months, this study revealed both the high, regional prevalence and the rapid spread, within a single hospital, of *K. pneumoniae* ST-147 in Italy. Besides resistance to nearly all antibiotics, we showed that this lineage carried a hybrid plasmid harboring a set of biomarker genes previously linked to hypervirulence. Convergence of multidrug resistance and hypervirulence is a major concern and these findings highlight the need for robust, global surveillance to monitor the emergence of high-risk *K. pneumoniae*.
