## Supplementary material for "Anatomy of an Extensively Drug Resistant *Klebsiella pneumoniae* Outbreak in Tuscany, Italy": Table S2

### Sheet: Table S2
Isolate	Isolate MRSN no. (clade)a	Plasmid loss/excision event	Patient	AMK	GEN	TOB	AMC	SAM	ATM	FEP	CTX	CRO	CXM	CAZ	TZP	CZA	C/T	CIP	LVX	ETP	IPM	MEM	NIT	SXT	TGC	armA	blaNDM-1	dfr
SI-0739	752165 (B)	reference	19	R	R	R	R	R	R	R	R	R	R	R	R	R	R	R	R	R	R	R	R	R	S	+	+	+
SI-1017	752795 (A)	n/a	53	S	S	R	R	R	R	R	R	R	R	R	R	R	R	R	R	R	R	R	R	R	S	NSYb	+	+
SI-0994	752729 (A)	n/a	48	S	S	R	R	R	R	R	R	R	R	R	R	R	R	R	R	R	R	R	R	R	S	NSYb	+	+
SI-1091	752921 (B)	F	4	S	S	I	R	R	R	R	R	R	R	R	R	R	R	R	R	R	R	R	R	R	R	-	+	+
SI-0659B	752035 (B)	F	4	S	S	I	R	R	R	R	R	R	R	R	R	R	R	R	R	R	R	R	R	R	R	-	+	+
SI-0938	752623 (B)	B	19	R	R	R	R	R	R	R	R	R	R	R	R	R	R	R	R	R	R	R	R	R	R	+	+	+
SI-0795	752309 (B)	E	10	S	S	I	R	R	R	R	R	R	R	R	R	R	R	R	R	R	R	R	R	R	S	-	+	+
SI-0708	752085 (B)	D	10	S	S	S	R	R	R	R	R	R	R	R	R	R	R	R	R	S	S	S	R	R	S	-	-	+
SI-0609	752001 (B)	G	4	R	R	R	R	R	R	R	R	R	R	R	R	R	R	R	R	S	S	S	R	R	S	+	-	+
SI-1380	849862 (B)	K	69	S	S	I	R	R	R	R	R	R	R	R	R	R	R	R	R	R	R	R	R	S	S	-	+	-
SI-1440	849888 (B)	K	71	S	S	I	R	R	R	R	R	R	R	R	R	R	R	R	R	R	R	R	R	S	S	-	+	-
SI-1453	849896 (B)	K	72	S	S	I	R	R	R	R	R	R	R	R	R	R	R	R	R	R	R	R	R	S	S	-	+	-
SI-1023B1	849636 (A)	H	56	R	R	R	R	R	R	R	R	R	R	R	R	S	S	R	R	S	S	S	R	R	S	+	-	+
aIsolate 752165 displayed a prototypical antibiotic susceptibility profile for the ST-147 outbreak isolates from SE Tuscany in Italy. For the panel of drugs tested, twelve isolates showed some level of phenotypic heterogeneity and are included in this table.
bIsolates 752795 and 752729 were phylogenetic neighbors and share an identical non-synonymous mutation in the armA 16S methyltransferase gene.
AMK, amikacin; GEN, gentamycin; TOB, tobramycin; AMC, amoxicillin; SAM, ampicillin-sulbactam; ATM, aztreonam; FEP, cefepime; CTX, cefotaxime; CRO, ceftriaxone; CXM, cefuroxime; CAZ, ceftazidime; TZP, piperacillin-tazobactam; CZA, ceftazidime-avibactam; C/T, ceftolozane-tazobactam; CIP, ciprofloxacin; LVX, levofloxacin; ETP, ertapenem; IPM, imipenem; MEM, meropenem; NIT, nitrofurantoin; SXT, trime…
