## Supplementary material for "Anatomy of an Extensively Drug Resistant *Klebsiella pneumoniae* Outbreak in Tuscany, Italy": Table S3

### Sheet: Table S3
Table S3: Overview of plasmid relatedness. Pairwise BLAST comparisions (% coverage / % identity) and plasmid accession numbers.
Country		pSI0739-ARMA	p51015_NDM-1	pPBIO1953_NDM-1	pKpvST147B	pKpvST383L
ITA	pSI0739-ARMA-Vir	100.00/100.00
CZE	p51015_NDM-1	99.00 / 99.99	100.00/100.00
DEU	pPBIO1953_NDM-1	99.00 / 99.99	99.00 / 99.97	100.00/100.00
GBR	pKpvST147B	99.00 / 99.98	96.00 / 99.95	94.00 / 99.94	100.00/100.00
GBR	pKpvST383L	99.00 / 99.96	99.00 / 99.96	97.00 / 99.94	99.00 / 99.92	100.00/100.00
Country	Plasmid	Strain	ST	Accession no.
ITA	pSI0739-ARMA-Vir	752165	ST147	This study
CZE	p51015_NDM-1	Kpn51015	ST15	CP050380
DEU	pPBIO1953_NDM-1	PBIO1953	ST307	ERR4422314
GBR	pKpvST147B	KpvST147B_SE1_1_NDM	ST147	CP040726
GBR	pKpvST383L	KpvST383_NDM_OXA48	ST383	CP034201.2
